# Highly-connected, non-redundant microRNAs functional control in breast cancer molecular subtypes

**DOI:** 10.1101/652354

**Authors:** Guillermo de Anda-Jáuregui, Jesús Espinal-Enríquez, Enrique Hernández-Lemus

**Affiliations:** INSTITUTO NACIONAL DE MEDICINA GENOMICA

## Abstract

Transcriptional patterns are altered in breast cancer. These alterations capture the heterogeneity of breast cancer, leading to the emergence of molecular subtypes. Network biology approaches to study gene co-expression are able to capture the differences between breast cancer subtypes.

Network biology approaches may be extended to include other co-expression patterns, like those found between genes and non-coding RNA: such as microRNAs (miRs). Commodore miRs are microRNAs that, based on their connectivity and redundancy in co-expression networks, have been proposed as potential control elements of biological functions.

In this work, we reconstructed miR-gene co-expression networks for each breast cancer molecular subtype. We identified Commodore miRs in three out of four molecular subtypes. We found that in each subtype, each cdre-miR had a different set of associated genes, as well as a different set of associated biological functions. We used a systematic literature validation strategy, and identified that the associated biological functions to these cdre-miRs are *hallmarks of cancer*.
