## Supplementary File 5 for "Highly-connected, non-redundant microRNAs functional control in breast cancer molecular subtypes"

luma.hsa-mir-139	luma.hsa-mir-150	luma.hsa-mir-708	luma.hsa-mir-99a	luma.hsa-mir-136	lumb.hsa-mir-139	lumb.hsa-mir-150	lumb.hsa-mir-708	lumb.hsa-mir-99a	lumb.hsa-mir-136	basal.hsa-mir-139	basal.hsa-mir-150	basal.hsa-mir-708	basal.hsa-mir-99a	basal.hsa-mir-136	her2.hsa-mir-139	her2.hsa-mir-150	her2.hsa-mir-708	her2.hsa-mir-99a	her2.hsa-mir-136
1	0.06871345029239766	0	0.16095380029806258	0	0.11612903225806452	0.04801097393689986	0	0.06511627906976744	0	0.16176470588235295	0.021422450728363324	0	0.006711409395973154	0.03431372549019608	0.016286644951140065	0.06471494607087827	0	0.009933774834437087	0
0.06871345029239766	1	0	0.035955056179775284	0	0.012422360248447204	0.5218120805369127	0	0.011784511784511785	0	0.03065134099616858	0.3283582089552239	0.011235955056179775	0	0.01618705035971223	0.004415011037527594	0.4159592529711375	0	0	0
0	0	1	0	0	0	0	0.00819672131147541	0	0	0	0	0	0	0	0	0	0	0	0
0.16095380029806258	0.035955056179775284	0	1	0.00205761316872428	0.018975332068311195	0.023579849946409433	0.0016501650165016502	0.1568627450980392	0.005607476635514018	0.04830053667262969	0.011704462326261888	0	0.0020408163265306124	0.03372681281618887	0.003992015968063872	0.030373831775700934	0.0020325203252032522	0.006085192697768763	0
0	0	0	0.00205761316872428	1	0	0	0	0.006060606060606061	0	0	0	0	0	0	0	0	0	0	0
0.11612903225806452	0.012422360248447204	0	0.018975332068311195	0	1	0.011627906976744186	0	0.023696682464454975	0	0.1590909090909091	0.002109704641350211	0	0	0.00558659217877095	0.04477611940298507	0.020454545454545454	0	0	0
0.04801097393689986	0.5218120805369127	0	0.023579849946409433	0	0.011627906976744186	1	0	0.009554140127388535	0	0.019642857142857142	0.35714285714285715	0.010460251046025104	0	0.017006802721088437	0.006185567010309278	0.3696682464454976	0	0.0020833333333333333	0
0	0	0.00819672131147541	0.0016501650165016502	0	0	0	1	0.02142857142857143	0.11464968152866242	0	0	0.022727272727272728	0	0.06382978723404255	0	0	0.007751937984496124	0.007575757575757576	0
0.06511627906976744	0.011784511784511785	0	0.1568627450980392	0.006060606060606061	0.023696682464454975	0.009554140127388535	0.02142857142857143	1	0.04326923076923077	0.04330708661417323	0.003780718336483932	0	0.011904761904761904	0.03914590747330961	0.011111111111111112	0.010810810810810811	0	0.01744186046511628	0
0	0	0	0.005607476635514018	0	0	0	0.11464968152866242	0.04326923076923077	1	0	0	0	0	0.08383233532934131	0	0	0	0.015873015873015872	0
0.16176470588235295	0.03065134099616858	0	0.04830053667262969	0	0.1590909090909091	0.019642857142857142	0	0.04330708661417323	0	1	0.00909090909090909	0	0	0.04090909090909091	0.043859649122807015	0.035343035343035345	0	0	0
0.021422450728363324	0.3283582089552239	0	0.011704462326261888	0	0.002109704641350211	0.35714285714285715	0	0.003780718336483932	0	0.00909090909090909	1	0.007743362831858407	0	0.01483679525222552	0.002188183807439825	0.2962962962962963	0	0	0
0	0.011235955056179775	0	0	0	0	0.010460251046025104	0.022727272727272728	0	0	0	0.007743362831858407	1	0	0.014388489208633094	0	0.012345679012345678	0	0	0
0.006711409395973154	0	0	0.0020408163265306124	0	0	0	0	0.011904761904761904	0	0	0	0	1	0	0	0	0	0	0
0.03431372549019608	0.01618705035971223	0	0.03372681281618887	0	0.00558659217877095	0.017006802721088437	0.06382978723404255	0.03914590747330961	0.08383233532934131	0.04090909090909091	0.01483679525222552	0.014388489208633094	0	1	0	0.013513513513513514	0	0.007246376811594203	0
0.016286644951140065	0.004415011037527594	0	0.003992015968063872	0	0.04477611940298507	0.006185567010309278	0	0.011111111111111112	0	0.043859649122807015	0.002188183807439825	0	0	0	1	0.0024154589371980675	0	0	0
0.06471494607087827	0.4159592529711375	0	0.030373831775700934	0	0.020454545454545454	0.3696682464454976	0	0.010810810810810811	0	0.035343035343035345	0.2962962962962963	0.012345679012345678	0	0.013513513513513514	0.0024154589371980675	1	0	0	0
0	0	0	0.0020325203252032522	0	0	0	0.007751937984496124	0	0	0	0	0	0	0	0	0	1	0	0
0.009933774834437087	0	0	0.006085192697768763	0	0	0.0020833333333333333	0.007575757575757576	0.01744186046511628	0.015873015873015872	0	0	0	0	0.007246376811594203	0	0	0	1	0
0	0	0	0	0	0	0	0	0	0	0	0	0	0	0	0	0	0	0	1
