## Supplementary File 6 for "Highly-connected, non-redundant microRNAs functional control in breast cancer molecular subtypes"

### Sheet: Aggregated_Functions
subtype	mir	group number	characteristic GO-BP	characteristic GO-BP name	count
luma	hsa-mir-139	1	GO:0001525	angiogenesis	14
luma	hsa-mir-139	2	GO:0007186	G protein-coupled receptor signaling pathway	15
luma	hsa-mir-139	3	GO:0010628	positive regulation of gene expression	7
luma	hsa-mir-139	4	GO:0043066	negative regulation of apoptotic process	17
luma	hsa-mir-139	5	GO:0006954	inflammatory response	15
luma	hsa-mir-139	6	GO:0006936	muscle contraction	11
luma	hsa-mir-139	7	GO:0006869	lipid transport	13
luma	hsa-mir-139	8	GO:0006069	ethanol oxidation	9
luma	hsa-mir-139	9	GO:0070374	positive regulation of ERK1 and ERK2 cascade	7
luma	hsa-mir-139	10	GO:0098609	cell-cell adhesion	5
luma	hsa-mir-150	1	GO:0002250	adaptive immune response	31
luma	hsa-mir-150	2	GO:0007165	signal transduction	20
luma	hsa-mir-150	3	GO:0050852	T cell receptor signaling pathway	12
luma	hsa-mir-150	4	GO:0031295	T cell costimulation	11
luma	hsa-mir-150	5	GO:0042110	T cell activation	16
luma	hsa-mir-150	6	GO:0032729	positive regulation of interferon-gamma production	13
luma	hsa-mir-150	7	GO:0006915	apoptotic process	33
luma	hsa-mir-150	8	GO:0030593	neutrophil chemotaxis	10
luma	hsa-mir-150	9	GO:0043547	positive regulation of GTPase activity	17
luma	hsa-mir-150	10	GO:0045944	positive regulation of transcription by RNA polymerase II	7
lumb	hsa-mir-708	1	GO:0030198	extracellular matrix organization	3
lumb	hsa-mir-708	2	GO:0007155	cell adhesion	4
lumb	hsa-mir-708	3	GO:0001501	skeletal system development	7
lumb	hsa-mir-708	4	GO:0035987	endodermal cell differentiation	4
lumb	hsa-mir-708	5	GO:0006508	proteolysis	3
lumb	hsa-mir-708	6	GO:0007267	cell-cell signaling	6
lumb	hsa-mir-708	7	GO:0045944	positive regulation of transcription by RNA polymerase II	2
lumb	hsa-mir-708	8	GO:0010719	negative regulation of epithelial to mesenchymal transition	2
lumb	hsa-mir-708	9	GO:0035115	embryonic forelimb morphogenesis	3
lumb	hsa-mir-708	10	GO:0030574	collagen catabolic process	2
lumb	hsa-mir-99a	1	GO:0030198	extracellular matrix organization	3
lumb	hsa-mir-99a	2	GO:0045944	positive regulation of transcription by RNA polymerase II	3
lumb	hsa-mir-99a	3	GO:0035115	embryonic forelimb morphogenesis	2
lumb	hsa-mir-99a	4	GO:0048704	embryonic skeletal system morphogenesis	11
lumb	hsa-mir-99a	5	GO:0009952	anterior/posterior pattern specification	3
lumb	hsa-mir-99a	6	GO:0007155	cell adhesion	4
lumb	hsa-mir-99a	7	GO:0044267	cellular protein metabolic process	3
lumb	hsa-mir-99a	8	GO:0008284	positive regulation of cell proliferation	6
lumb	hsa-mir-99a	9	GO:0090090	negative regulation of canonical Wnt signaling pathway	6
lumb	hsa-mir-99a	10	GO:0048265	response to pain	5
basal	hsa-mir-136	1	GO:0030198	extracellular matrix organization	11
basal	hsa-mir-136	2	GO:0045944	positive regulation of transcription by RNA polymerase II	10
basal	hsa-mir-136	3	GO:0007155	cell adhesion	5
basal	hsa-mir-136	4	GO:0010469	regulation of signaling receptor activity	13
basal	hsa-mir-136	5	GO:0030335	positive regulation of cell migration	13
basal	hsa-mir-136	6	GO:0008284	positive regulation of cell proliferation	7
basal	hsa-mir-136	7	GO:0006954	inflammatory response	15
basal	hsa-mir-136	8	GO:0045766	positive regulation of angiogenesis	6
basal	hsa-mir-136	9	GO:0070374	positive regulation of ERK1 and ERK2 cascade	7
basal	hsa-mir-136	10	GO:0030324	lung development	15
basal	hsa-mir-139	1	GO:0007155	cell adhesion	2
basal	hsa-mir-139	2	GO:0001525	angiogenesis	2
basal	hsa-mir-139	3	GO:0007186	G protein-coupled receptor signaling pathway	3
basal	hsa-mir-139	4	GO:0002576	platelet degranulation	2
basal	hsa-mir-139	5	GO:0001570	vasculogenesis	2
basal	hsa-mir-139	6	GO:0043627	response to estrogen	2
basal	hsa-mir-139	7	GO:0050729	positive regulation of inflammatory response	2
basal	hsa-mir-139	8	GO:0120162	positive regulation of cold-induced thermogenesis	1
basal	hsa-mir-139	9	GO:0000122	negative regulation of transcription by RNA polymerase II	1
basal	hsa-mir-139	10	GO:0043547	positive regulation of GTPase activity	2

### Sheet: groups_for_cdre
rowname	goterms	basal_hsa-mir-136	basal_hsa-mir-139	luma_hsa-mir-139	luma_hsa-mir-150	lumb_hsa-mir-708	lumb_hsa-mir-99a
GO:0000122	negative regulation of transcription by RNA polymerase II	2	9	3	10	0	2
GO:0000165	MAPK cascade	9	0	9	2	0	0
GO:0000187	activation of MAPK activity	9	0	0	0	0	0
GO:0001501	skeletal system development	10	0	0	0	3	4
GO:0001503	ossification	0	0	0	0	4	0
GO:0001525	angiogenesis	10	2	1	0	3	4
GO:0001558	regulation of cell growth	0	0	0	0	6	0
GO:0001570	vasculogenesis	0	5	1	0	0	0
GO:0001649	osteoblast differentiation	0	0	0	0	4	10
GO:0001658	branching involved in ureteric bud morphogenesis	0	0	0	0	10	0
GO:0001666	response to hypoxia	7	7	5	0	0	0
GO:0001701	in utero embryonic development	10	0	0	0	0	0
GO:0001759	organ induction	8	0	0	0	0	0
GO:0001764	neuron migration	1	0	0	0	0	0
GO:0001771	immunological synapse formation	0	0	0	5	0	0
GO:0001775	cell activation	1	0	0	0	0	0
GO:0001816	cytokine production	0	0	0	6	0	0
GO:0001916	positive regulation of T cell mediated cytotoxicity	0	0	0	1	0	0
GO:0001934	positive regulation of protein phosphorylation	9	0	0	0	0	0
GO:0001937	negative regulation of endothelial cell proliferation	0	0	4	0	0	0
GO:0001938	positive regulation of endothelial cell proliferation	6	0	4	0	0	0
GO:0001942	hair follicle development	0	0	0	0	0	4
GO:0001954	positive regulation of cell-matrix adhesion	0	0	0	7	0	0
GO:0001958	endochondral ossification	0	0	1	0	0	0
GO:0001961	positive regulation of cytokine-mediated signaling pathway	4	0	0	0	0	0
GO:0002040	sprouting angiogenesis	0	0	1	0	0	0
GO:0002053	positive regulation of mesenchymal cell proliferation	6	0	0	0	0	0
GO:0002063	chondrocyte development	0	0	0	0	4	0
GO:0002223	stimulatory C-type lectin receptor signaling pathway	0	0	0	3	0	0
GO:0002250	adaptive immune response	0	0	0	1	0	0
GO:0002377	immunoglobulin production	0	0	0	7	0	0
GO:0002407	dendritic cell chemotaxis	0	0	0	8	0	0
GO:0002548	monocyte chemotaxis	0	0	0	8	0	0
GO:0002576	platelet degranulation	5	4	7	0	0	0
GO:0003007	heart morphogenesis	10	0	0	0	0	0
GO:0003091	renal water homeostasis	0	0	6	0	0	0
GO:0003214	cardiac left ventricle morphogenesis	10	0	0	0	0	0
GO:0006069	ethanol oxidation	0	0	8	0	0	0
GO:0006357	regulation of transcription by RNA polymerase II	0	0	0	10	0	0
GO:0006468	protein phosphorylation	0	0	0	9	0	0
GO:0006508	proteolysis	2	0	8	0	5	7
GO:0006644	phospholipid metabolic process	0	0	8	0	0	0
GO:0006814	sodium ion transport	0	0	7	0	0	0
GO:0006869	lipid transport	0	0	7	0	0	0
GO:0006874	cellular calcium ion homeostasis	0	0	7	7	0	0
GO:0006898	receptor-mediated endocytosis	5	0	7	0	0	0
GO:0006911	phagocytosis, engulfment	0	0	0	7	0	0
GO:0006915	apoptotic process	0	0	4	7	0	0
GO:0006935	chemotaxis	0	0	5	1	0	0
GO:0006936	muscle contraction	0	0	6	0	0	0
GO:0006952	defense response	0	0	0	1	0	0
GO:0006954	inflammatory response	7	0	5	1	0	0
GO:0006955	immune response	0	0	0	1	0	0
GO:0006958	complement activation, classical pathway	0	0	0	1	0	0
GO:0006959	humoral immune response	0	0	0	1	0	0
GO:0006968	cellular defense response	0	0	0	1	0	0
GO:0007010	cytoskeleton organization	0	0	4	0	0	0
GO:0007155	cell adhesion	3	1	10	7	2	6
GO:0007156	homophilic cell adhesion via plasma membrane adhesion molecules	3	0	10	0	0	0
GO:0007157	heterophilic cell-cell adhesion via plasma membrane cell adhesion molecules	3	0	0	7	0	0
GO:0007159	leukocyte cell-cell adhesion	0	0	0	7	0	0
GO:0007160	cell-matrix adhesion	3	0	10	0	0	6
GO:0007165	signal transduction	4	3	2	2	0	9
GO:0007166	cell surface receptor signaling pathway	0	0	2	2	0	0
GO:0007169	transmembrane receptor protein tyrosine kinase signaling pathway	0	0	0	2	0	0
GO:0007179	transforming growth factor beta receptor signaling pathway	0	0	2	0	0	0
GO:0007186	G protein-coupled receptor signaling pathway	4	3	2	2	0	9
GO:0007188	adenylate cyclase-modulating G protein-coupled receptor signaling pathway	0	0	2	0	0	0
GO:0007193	adenylate cyclase-inhibiting G protein-coupled receptor signaling pathway	0	3	2	0	0	0
GO:0007202	activation of phospholipase C activity	0	0	0	9	0	0
GO:0007204	positive regulation of cytosolic calcium ion concentration	0	0	0	7	0	0
GO:0007205	protein kinase C-activating G protein-coupled receptor signaling pathway	4	0	0	0	0	0
GO:0007229	integrin-mediated signaling pathway	0	0	2	0	0	9
GO:0007266	Rho protein signal transduction	0	0	2	0	0	0
GO:0007267	cell-cell signaling	0	0	0	2	6	0
GO:0007268	chemical synaptic transmission	0	0	0	0	0	8
GO:0007275	multicellular organism development	0	0	1	5	3	0
GO:0007399	nervous system development	0	0	1	0	3	4
GO:0007411	axon guidance	1	0	1	0	0	0
GO:0007507	heart development	10	0	0	0	0	4
GO:0007517	muscle organ development	10	0	0	0	0	4
GO:0007568	aging	10	0	1	0	0	0
GO:0008037	cell recognition	0	0	0	7	0	0
GO:0008150	biological_process	0	0	8	0	0	0
GO:0008217	regulation of blood pressure	0	0	6	0	2	0
GO:0008283	cell proliferation	1	0	8	7	0	0
GO:0008284	positive regulation of cell proliferation	6	0	4	7	0	8
GO:0008285	negative regulation of cell proliferation	6	0	4	0	6	0
GO:0008286	insulin receptor signaling pathway	0	0	2	0	0	0
GO:0008344	adult locomotory behavior	0	1	8	0	0	0
GO:0008360	regulation of cell shape	0	0	1	0	0	0
GO:0008543	fibroblast growth factor receptor signaling pathway	4	0	0	0	0	0
GO:0009612	response to mechanical stimulus	7	0	0	0	0	0
GO:0009615	response to virus	0	0	0	1	0	0
GO:0009617	response to bacterium	0	0	5	1	0	0
GO:0009887	animal organ morphogenesis	0	0	0	0	0	4
GO:0009952	anterior/posterior pattern specification	0	0	0	0	0	5
GO:0009953	dorsal/ventral pattern formation	0	0	0	0	0	5
GO:0009954	proximal/distal pattern formation	0	0	0	0	0	5
GO:0009967	positive regulation of signal transduction	0	0	0	3	0	0
GO:0010469	regulation of signaling receptor activity	4	0	2	2	6	9
GO:0010595	positive regulation of endothelial cell migration	5	0	0	0	0	0
GO:0010596	negative regulation of endothelial cell migration	5	0	0	0	0	0
GO:0010628	positive regulation of gene expression	0	10	3	9	0	0
GO:0010629	negative regulation of gene expression	2	0	0	9	0	7
GO:0010718	positive regulation of epithelial to mesenchymal transition	8	0	0	0	0	0
GO:0010719	negative regulation of epithelial to mesenchymal transition	0	0	0	0	8	10
GO:0010811	positive regulation of cell-substrate adhesion	5	0	0	0	0	0
GO:0010818	T cell chemotaxis	0	0	0	8	0	0
GO:0010820	positive regulation of T cell chemotaxis	0	0	0	7	0	0
GO:0010881	regulation of cardiac muscle contraction by regulation of the release of sequestered calcium ion	0	0	7	0	0	0
GO:0010952	positive regulation of peptidase activity	0	0	0	0	5	0
GO:0014065	phosphatidylinositol 3-kinase signaling	0	0	2	0	0	0
GO:0014068	positive regulation of phosphatidylinositol 3-kinase signaling	4	0	9	0	0	0
GO:0016032	viral process	0	0	0	7	0	0
GO:0016055	Wnt signaling pathway	4	0	0	0	0	0
GO:0016339	calcium-dependent cell-cell adhesion via plasma membrane cell adhesion molecules	0	0	0	0	0	6
GO:0016525	negative regulation of angiogenesis	8	0	0	0	0	0
GO:0018108	peptidyl-tyrosine phosphorylation	2	0	0	9	0	0
GO:0019221	cytokine-mediated signaling pathway	4	0	2	2	0	0
GO:0019722	calcium-mediated signaling	0	0	0	2	0	0
GO:0019835	cytolysis	0	0	0	7	0	0
GO:0019934	cGMP-mediated signaling	0	0	2	0	0	0
GO:0021987	cerebral cortex development	10	0	0	0	0	0
GO:0022617	extracellular matrix disassembly	1	0	0	0	1	0
GO:0030036	actin cytoskeleton organization	0	0	4	0	0	0
GO:0030097	hemopoiesis	0	0	1	5	0	0
GO:0030101	natural killer cell activation	0	0	0	5	0	0
GO:0030154	cell differentiation	1	5	1	5	0	0
GO:0030168	platelet activation	1	0	0	7	0	0
GO:0030178	negative regulation of Wnt signaling pathway	4	0	0	0	0	9
GO:0030183	B cell differentiation	0	0	0	5	0	0
GO:0030195	negative regulation of blood coagulation	0	0	5	0	0	0
GO:0030198	extracellular matrix organization	1	0	4	0	1	1
GO:0030199	collagen fibril organization	1	0	0	0	1	0
GO:0030217	T cell differentiation	0	0	0	5	0	0
GO:0030308	negative regulation of cell growth	0	0	0	0	6	8
GO:0030324	lung development	10	0	0	0	0	4
GO:0030326	embryonic limb morphogenesis	0	0	0	0	9	0
GO:0030334	regulation of cell migration	0	0	4	0	0	0
GO:0030335	positive regulation of cell migration	5	0	4	0	0	0
GO:0030336	negative regulation of cell migration	0	0	0	0	6	8
GO:0030449	regulation of complement activation	0	0	0	1	0	0
GO:0030514	negative regulation of BMP signaling pathway	0	0	0	0	7	0
GO:0030574	collagen catabolic process	0	0	0	0	10	0
GO:0030593	neutrophil chemotaxis	0	0	4	8	0	0
GO:0030595	leukocyte chemotaxis	0	0	0	8	0	0
GO:0030889	negative regulation of B cell proliferation	0	0	0	4	0	0
GO:0030890	positive regulation of B cell proliferation	0	0	0	4	0	0
GO:0031100	animal organ regeneration	10	0	0	0	0	0
GO:0031295	T cell costimulation	0	0	0	4	0	0
GO:0031398	positive regulation of protein ubiquitination	0	0	3	0	0	0
GO:0031589	cell-substrate adhesion	0	0	10	0	0	0
GO:0032088	negative regulation of NF-kappaB transcription factor activity	0	0	0	10	0	0
GO:0032092	positive regulation of protein binding	5	0	0	0	0	0
GO:0032355	response to estradiol	0	0	5	0	0	0
GO:0032461	positive regulation of protein oligomerization	0	0	0	7	0	0
GO:0032496	response to lipopolysaccharide	7	0	0	1	0	0
GO:0032609	interferon-gamma production	0	0	0	6	0	0
GO:0032689	negative regulation of interferon-gamma production	5	0	0	6	0	0
GO:0032693	negative regulation of interleukin-10 production	0	0	0	6	0	0
GO:0032695	negative regulation of interleukin-12 production	0	0	0	6	0	0
GO:0032703	negative regulation of interleukin-2 production	0	0	0	6	0	0
GO:0032720	negative regulation of tumor necrosis factor production	0	0	0	6	0	0
GO:0032729	positive regulation of interferon-gamma production	0	0	0	6	0	0
GO:0032733	positive regulation of interleukin-10 production	5	0	0	6	0	0
GO:0032735	positive regulation of interleukin-12 production	0	0	0	6	0	0
GO:0032740	positive regulation of interleukin-17 production	0	0	0	6	0	0
GO:0032753	positive regulation of interleukin-4 production	0	0	0	6	0	0
GO:0032760	positive regulation of tumor necrosis factor production	0	0	0	6	0	0
GO:0033138	positive regulation of peptidyl-serine phosphorylation	0	0	3	0	0	0
GO:0033209	tumor necrosis factor-mediated signaling pathway	0	0	0	2	0	0
GO:0033627	cell adhesion mediated by integrin	3	0	0	0	0	0
GO:0034394	protein localization to cell surface	0	0	7	0	0	0
GO:0034446	substrate adhesion-dependent cell spreading	1	0	0	0	0	0
GO:0034599	cellular response to oxidative stress	0	0	5	0	0	0
GO:0035024	negative regulation of Rho protein signal transduction	0	0	9	0	0	0
GO:0035025	positive regulation of Rho protein signal transduction	4	0	0	3	0	0
GO:0035115	embryonic forelimb morphogenesis	0	0	0	0	9	3
GO:0035556	intracellular signal transduction	0	0	0	2	0	0
GO:0035589	G protein-coupled purinergic nucleotide receptor signaling pathway	0	0	0	2	0	0
GO:0035723	interleukin-15-mediated signaling pathway	0	0	0	2	0	0
GO:0035725	sodium ion transmembrane transport	0	0	7	0	0	0
GO:0035914	skeletal muscle cell differentiation	0	0	0	5	0	0
GO:0035987	endodermal cell differentiation	1	0	0	0	4	0
GO:0038083	peptidyl-tyrosine autophosphorylation	0	0	0	9	0	0
GO:0038110	interleukin-2-mediated signaling pathway	0	0	0	2	0	0
GO:0042060	wound healing	7	0	5	0	2	0
GO:0042100	B cell proliferation	0	0	0	5	0	0
GO:0042102	positive regulation of T cell proliferation	0	0	0	4	0	0
GO:0042104	positive regulation of activated T cell proliferation	0	0	0	4	0	0
GO:0042110	T cell activation	0	0	0	5	0	0
GO:0042113	B cell activation	0	0	0	5	0	0
GO:0042130	negative regulation of T cell proliferation	0	0	0	4	0	0
GO:0042267	natural killer cell mediated cytotoxicity	0	0	0	1	0	0
GO:0042476	odontogenesis	0	0	0	0	3	0
GO:0042493	response to drug	7	0	5	0	0	0
GO:0042531	positive regulation of tyrosine phosphorylation of STAT protein	0	0	0	9	0	0
GO:0042535	positive regulation of tumor necrosis factor biosynthetic process	0	0	0	9	0	0
GO:0042632	cholesterol homeostasis	0	0	6	0	0	0
GO:0042733	embryonic digit morphogenesis	0	0	0	0	9	3
GO:0042742	defense response to bacterium	0	0	0	1	0	0
GO:0042832	defense response to protozoan	0	0	0	1	0	0
GO:0043029	T cell homeostasis	0	0	0	7	0	0
GO:0043065	positive regulation of apoptotic process	0	0	4	7	0	0
GO:0043066	negative regulation of apoptotic process	5	0	4	7	0	0
GO:0043114	regulation of vascular permeability	5	0	0	0	0	0
GO:0043123	positive regulation of I-kappaB kinase/NF-kappaB signaling	0	0	0	3	0	0
GO:0043154	negative regulation of cysteine-type endopeptidase activity involved in apoptotic process	0	0	4	9	0	0
GO:0043312	neutrophil degranulation	0	0	0	7	0	0
GO:0043408	regulation of MAPK cascade	0	0	9	0	0	0
GO:0043410	positive regulation of MAPK cascade	9	0	0	0	0	0
GO:0043434	response to peptide hormone	7	0	0	0	0	0
GO:0043547	positive regulation of GTPase activity	0	10	3	9	0	0
GO:0043586	tongue development	0	0	0	0	0	4
GO:0043588	skin development	0	0	0	0	3	0
GO:0043627	response to estrogen	0	6	0	0	0	0
GO:0043687	post-translational protein modification	0	0	0	0	5	0
GO:0044130	negative regulation of growth of symbiont in host	0	0	0	9	0	0
GO:0044267	cellular protein metabolic process	2	0	8	0	0	7
GO:0045059	positive thymic T cell selection	0	0	0	5	0	0
GO:0045060	negative thymic T cell selection	0	0	0	5	0	0
GO:0045086	positive regulation of interleukin-2 biosynthetic process	0	0	0	9	0	0
GO:0045087	innate immune response	0	0	0	1	0	0
GO:0045088	regulation of innate immune response	0	0	0	1	0	0
GO:0045471	response to ethanol	0	0	5	0	0	0
GO:0045577	regulation of B cell differentiation	0	0	0	5	0	0
GO:0045582	positive regulation of T cell differentiation	0	0	0	4	0	0
GO:0045589	regulation of regulatory T cell differentiation	0	0	0	4	0	0
GO:0045600	positive regulation of fat cell differentiation	0	0	0	0	8	0
GO:0045603	positive regulation of endothelial cell differentiation	0	0	1	0	0	0
GO:0045668	negative regulation of osteoblast differentiation	0	0	0	0	0	10
GO:0045669	positive regulation of osteoblast differentiation	8	0	0	0	0	0
GO:0045671	negative regulation of osteoclast differentiation	0	0	0	5	0	0
GO:0045732	positive regulation of protein catabolic process	2	0	0	0	0	0
GO:0045766	positive regulation of angiogenesis	8	2	1	0	0	0
GO:0045779	negative regulation of bone resorption	0	0	0	9	0	0
GO:0045785	positive regulation of cell adhesion	0	0	0	7	0	0
GO:0045824	negative regulation of innate immune response	0	0	0	1	0	0
GO:0045860	positive regulation of protein kinase activity	0	0	0	9	0	0
GO:0045892	negative regulation of transcription, DNA-templated	2	0	0	10	0	0
GO:0045893	positive regulation of transcription, DNA-templated	2	0	0	10	0	2
GO:0045907	positive regulation of vasoconstriction	0	0	6	0	0	0
GO:0045944	positive regulation of transcription by RNA polymerase II	2	0	3	10	7	2
GO:0045954	positive regulation of natural killer cell mediated cytotoxicity	0	0	0	1	0	0
GO:0046326	positive regulation of glucose import	0	0	7	0	0	0
GO:0046330	positive regulation of JNK cascade	0	0	0	9	0	0
GO:0046641	positive regulation of alpha-beta T cell proliferation	0	0	0	4	0	0
GO:0046854	phosphatidylinositol phosphorylation	2	0	0	9	0	0
GO:0048146	positive regulation of fibroblast proliferation	6	0	0	0	0	0
GO:0048245	eosinophil chemotaxis	0	0	0	8	0	0
GO:0048247	lymphocyte chemotaxis	0	0	0	8	0	0
GO:0048265	response to pain	0	0	8	0	0	10
GO:0048304	positive regulation of isotype switching to IgG isotypes	0	0	0	1	0	0
GO:0048535	lymph node development	0	0	0	5	0	0
GO:0048546	digestive tract morphogenesis	0	0	0	0	0	4
GO:0048565	digestive tract development	10	0	0	0	0	0
GO:0048661	positive regulation of smooth muscle cell proliferation	0	0	4	0	0	0
GO:0048701	embryonic cranial skeleton morphogenesis	10	0	0	0	0	0
GO:0048704	embryonic skeletal system morphogenesis	0	0	0	0	0	4
GO:0050679	positive regulation of epithelial cell proliferation	6	0	0	0	0	0
GO:0050690	regulation of defense response to virus by virus	0	0	0	1	0	0
GO:0050728	negative regulation of inflammatory response	0	0	0	1	0	0
GO:0050729	positive regulation of inflammatory response	7	7	5	1	0	0
GO:0050731	positive regulation of peptidyl-tyrosine phosphorylation	9	0	3	0	0	0
GO:0050772	positive regulation of axonogenesis	8	0	0	0	0	0
GO:0050776	regulation of immune response	0	0	0	1	0	0
GO:0050821	protein stabilization	0	0	6	0	0	0
GO:0050829	defense response to Gram-negative bacterium	7	0	0	0	0	0
GO:0050850	positive regulation of calcium-mediated signaling	0	0	0	3	0	0
GO:0050852	T cell receptor signaling pathway	0	0	0	3	0	0
GO:0050853	B cell receptor signaling pathway	0	0	0	3	0	0
GO:0050855	regulation of B cell receptor signaling pathway	0	0	0	3	0	0
GO:0050860	negative regulation of T cell receptor signaling pathway	0	0	0	3	0	0
GO:0050862	positive regulation of T cell receptor signaling pathway	0	0	0	3	0	0
GO:0050868	negative regulation of T cell activation	0	0	0	4	0	0
GO:0050870	positive regulation of T cell activation	0	0	0	4	0	0
GO:0050900	leukocyte migration	5	4	4	8	0	0
GO:0050901	leukocyte tethering or rolling	0	0	0	8	0	0
GO:0050918	positive chemotaxis	7	0	5	0	0	0
GO:0050930	induction of positive chemotaxis	7	0	0	0	0	0
GO:0051024	positive regulation of immunoglobulin secretion	0	0	0	7	0	0
GO:0051056	regulation of small GTPase mediated signal transduction	0	0	2	0	0	0
GO:0051092	positive regulation of NF-kappaB transcription factor activity	0	0	0	10	0	0
GO:0051209	release of sequestered calcium ion into cytosol	0	0	0	7	0	0
GO:0051216	cartilage development	10	0	0	0	3	0
GO:0051260	protein homooligomerization	0	0	0	7	0	0
GO:0051482	positive regulation of cytosolic calcium ion concentration involved in phospholipase C-activating G protein-coupled signaling pathway	0	0	0	2	0	0
GO:0051497	negative regulation of stress fiber assembly	0	0	4	0	0	0
GO:0051607	defense response to virus	0	0	0	1	0	0
GO:0051781	positive regulation of cell division	6	0	0	0	0	0
GO:0051897	positive regulation of protein kinase B signaling	4	0	9	3	0	0
GO:0051930	regulation of sensory perception of pain	0	0	6	0	0	0
GO:0051968	positive regulation of synaptic transmission, glutamatergic	0	0	0	0	0	8
GO:0055085	transmembrane transport	0	0	7	7	0	0
GO:0055114	oxidation-reduction process	0	0	8	0	0	0
GO:0060021	roof of mouth development	10	0	0	0	0	0
GO:0060045	positive regulation of cardiac muscle cell proliferation	0	0	0	0	0	10
GO:0060048	cardiac muscle contraction	0	0	6	0	0	0
GO:0060291	long-term synaptic potentiation	0	0	9	0	0	0
GO:0060326	cell chemotaxis	5	0	0	8	0	0
GO:0060333	interferon-gamma-mediated signaling pathway	0	0	0	2	0	0
GO:0060337	type I interferon signaling pathway	0	0	0	2	0	0
GO:0060997	dendritic spine morphogenesis	0	0	1	0	0	0
GO:0061844	antimicrobial humoral immune response mediated by antimicrobial peptide	0	0	0	7	0	0
GO:0070098	chemokine-mediated signaling pathway	0	0	2	2	0	0
GO:0070371	ERK1 and ERK2 cascade	9	0	0	0	0	0
GO:0070374	positive regulation of ERK1 and ERK2 cascade	9	0	9	9	0	8
GO:0071222	cellular response to lipopolysaccharide	7	0	0	1	0	0
GO:0071230	cellular response to amino acid stimulus	7	0	0	0	2	1
GO:0071260	cellular response to mechanical stimulus	0	0	5	0	0	0
GO:0071320	cellular response to cAMP	0	6	0	0	0	0
GO:0071346	cellular response to interferon-gamma	0	0	0	1	0	0
GO:0071347	cellular response to interleukin-1	0	0	5	1	0	0
GO:0071356	cellular response to tumor necrosis factor	0	0	5	1	0	0
GO:0071560	cellular response to transforming growth factor beta stimulus	7	0	0	1	0	0
GO:0072659	protein localization to plasma membrane	0	0	7	0	0	0
GO:0086010	membrane depolarization during action potential	0	0	6	0	0	0
GO:0086012	membrane depolarization during cardiac muscle cell action potential	0	0	6	0	0	0
GO:0086091	regulation of heart rate by cardiac conduction	0	0	6	0	0	0
GO:0090023	positive regulation of neutrophil chemotaxis	0	0	0	7	0	0
GO:0090090	negative regulation of canonical Wnt signaling pathway	4	0	0	0	0	9
GO:0097190	apoptotic signaling pathway	0	0	0	2	0	0
GO:0097191	extrinsic apoptotic signaling pathway	0	0	0	2	0	0
GO:0098609	cell-cell adhesion	0	0	10	7	0	6
GO:0099560	synaptic membrane adhesion	0	0	0	0	0	1
GO:0120162	positive regulation of cold-induced thermogenesis	0	8	0	0	0	0
GO:1900182	positive regulation of protein localization to nucleus	0	0	0	7	0	0
GO:1901224	positive regulation of NIK/NF-kappaB signaling	0	0	0	3	0	0
GO:1902476	chloride transmembrane transport	0	0	7	0	0	0
GO:1904646	cellular response to amyloid-beta	7	0	0	0	0	0
GO:2000147	positive regulation of cell motility	0	0	0	7	0	0
GO:2000406	positive regulation of T cell migration	0	0	0	7	0	0
GO:2000484	positive regulation of interleukin-8 secretion	0	0	0	7	0	0
GO:2000649	regulation of sodium ion transmembrane transporter activity	0	0	7	0	0	0
